# A Comparison of Quantitative Mass Spectrometric Methods for Drug Target Identification by Thermal Proteome Profiling

**DOI:** 10.1101/2023.02.15.528618

**Authors:** Amy L. George, Frances R. Sidgwick, Jessica E. Watt, Mathew P. Martin, Matthias Trost, José Luis Marín-Rubio, Maria Emilia Dueñas

## Abstract

Thermal proteome profiling (TPP) provides a powerful approach to studying proteome-wide interactions of small therapeutic molecules and their target and off-target proteins, complementing phenotypic-based drug screens. Detecting differences in thermal stability due to target engagement requires high quantitative accuracy and consistent detection. Isobaric tandem mass tags (TMT) are used to multiplex samples and increase quantification precision in TPP analysis by data-dependent acquisition (DDA). However, advances in data-independent acquisition (DIA) can provide higher sensitivity and protein coverage with reduced costs and sample preparation steps. Herein, we explored the performance of different DIA-based label-free quantification (LFQ) approaches compared to TMT-DDA for thermal shift quantitation. Acute myeloid leukaemia (AML) cells were treated with losmapimod, a known inhibitor of MAPK14 (p38α). Label-free DIA approaches, and particularly the library-free mode in DIA-NN, were comparable or better than TMT-DDA in their ability to reproducibly detect target engagement of losmapimod with MAPK14 and one of its downstream targets, MAPKAPK3. Using DIA for thermal shift quantitation is a cost-effective alternative to labelled quantitation in the TPP pipeline.
