## Supplemental Table 1 for "A Comparison of Quantitative Mass Spectrometric Methods for Drug Target Identification by Thermal Proteome Profiling"

### Sheet: Table S1
	Table 1. Summary of clinical trials using losmapimod.
	Phase	Identifier	Diseases	Completion Date	Recruitment Status	Title	Publications
	II	NCT00256919	Arthritis, Rheumatoid	2006	Completed	A Study to Examine the Effect of Particle Size on Bioequivalence and Bioavailability	PMID: 23254770
	I	NCT00517543	Rheumatoid Arthritis / Atherosclerosis / COPD	2007	Completed	A Study Investigating Blood Concentrations Of Rosuvastatin When Co-administered With GW856553 In Healthy Men
	I	NCT00549653	Atherosclerosis / Cardiovascular Disease	2007	Completed	To Assess the Excretion Balance and Pharmacokinetics of a Single Oral Dose of [14C]GW856553 in Healthy Adult Males
	I	NCT00599612	COPD	2008	Completed	PK Study of IV Formulation of GW856553
	II	NCT00569062	Major depressive disorder	2008	Terminated	Phase I Study of GW856553 (Losmapimod)
	II	NCT00393146	Arthritis, Rheumatoid	2008	Completed	A Study of GW856553X For the Treatment of Depression	PMID: 23254770
	II	NCT00474864	Dyslipidaemia	2008	Completed	A Study to Evaluate the Effect of Losmapimod on Cardiac Conduction as Compared to Placebo and Moxifloxacin.	PMID: 21262998
	II	NCT00633022	Atherosclerosis	2009	Completed	Relative Bioavailability and Food Effect Study of Losmapimod 15 mg Tablets	PMID: 22974804
	II	NCT00642148	COPD	2009	Completed	Single Dose Study Of GW856553 On A Protein That Is An Indicator For Rheumatoid Arthritis (RA)	PMID: 22090363
	I	NCT01039961	Cardiovascular Disease	2010	Completed	A Study To Investigate The Effect Of 28 Days Of Dosing With GW856553 On Patients With Rheumatoid Arthritis	PMID: 23215699
	II	NCT00969059	Pain, Neuropathic	2010	Completed	Study To Evaluate The Effects Of GW856553 On Endothelial Function/Vascular Compliance In Subjects With Dyslipidaemia.	PMID: 23239139
	II	NCT00976560	Major depressive disorder	2010	Completed	A Study to Evaluate the Effects of 3 Months Dosing With GW856553, as Assessed FDG-PET/CT Imaging
	II	NCT01110057	Pain, Neuropathic	2010	Completed	A 12 Week Study To Assess Efficacy And Safety Of GW856553 In Subjects With Chronic Obstructive Pulmonary Disease (COPD).
	II	NCT01218126	COPD	2011	Completed	Study in Neuropathic Pain Patients With Peripheral Nerve Injury (PNI)	PMID: 31197640, PMID: 24461903
	I	NCT01648192	ACS	2012	Completed	Clinical Study to Test a New Drug to Treat Major Depression (PKI113009)
	II	NCT00910962	ACS	2012	Completed	Efficacy Study in Lumbosacral Radiculopathy	PMID: 24930728, PMID: 23137494
	I	NCT01756495	ACS	2013	Completed	Randomised, Double-Blind, Placebo-Controlled, Parallel-Group, Multi-centre, Dose Ranging Study to Evaluate the Efficacy and Safety of Losmapimod Tablets Administered Twice Daily Compared With Placebo for 24 Weeks in Adult Subjects With Chronic Obstructive Pulmonary Disease (COPD).
	II	NCT01541852	COPD	2014	Completed	A Study to Evaluate the Safety of 12 Weeks of Dosing With GW856553 and Its Effects on Inflammatory Markers, Infarct Size, and Cardiac Function in Subjects With Myocardial Infarction Without ST-segment Elevation (Solstice)
	III	NCT02145468	ACS	2015	Completed	Losmapimod in Chronic Obstructive Pulmonary Disease Patients Stratified by Fibrinogen. (EVOLUTION).	PMID: 34508693, PMID: 27043082, PMID: 25965709
	II	NCT02000440	FSGS	2016	Completed	A Phase II, Repeat Dose, Proof of Mechanism Study of Losmapimod to Reduce Proteinuria in Patients With Focal Segmental Glomerulosclerosis (FSGS).
	II	NCT02299375	COPD	2016	Completed	Safety and Efficacy Study of Losmapimod (GW856553) in Frequently Exacerbating Participants With Chronic Obstructive Pulmonary Disease (COPD).
	I	NCT05002231	Healthy adults	2021	Completed	Efficacy and Safety of Losmapimod in Subjects With Facioscapulohumeral Muscular Dystrophy (FSHD)
	II	NCT04003974	FSHD	2021	Completed	Losmapimod Safety and Efficacy in COVID-19 (LOSVID).	PMID: 35039091
	III	NCT04511819	COVID-19	2021	Terminated	A Study To Investigate The Effects Of GW856553 On Patients With COPD (Chronic Obstructive Pulmonary Disease)
	II	NCT04004000	FSHD	*2024	Active, not recruiting	Evaluation of Safety, Tolerability, and Changes in Biomarker and Clinical Outcome Assessments of Losmapimod for FSHD1 With Extension (FSHD).
	II	NCT04264442	FSHD	*2024	Enrolling by invitation	Efficacy and Safety of Losmapimod in Treating Subjects With Facioscapulohumeral Muscular Dystrophy (FSHD) With Open-Label Extension (OLE).
	III	NCT05397470	FSHD	*2024	Recruiting	Efficacy and Safety of Losmapimod in Treating Subjects With Facioscapulohumeral Muscular Dystrophy (FSHD).
	II	NCT00392587	COPD	Not Provided	Completed	A Phase 3 Clinical Outcomes Study to Compare the Incidence of Major Adverse Cardiovascular Events in Subjects Presenting With Acute Coronary Syndrome Treated With Losmapimod Compared to Placebo (LATITUDE-TIMI 60) (LATITUDE)	PMID: 23254770
	*Estimated Primary Completion Date
	Chronic obstructive pulmonary disease (COPD). Acute coronary syndrome (ACS). Facioscapulohumeral muscular dystrophy (FSHD). Focal segmental glomerulosclerosis (FSGS).
	Chronic obstructive pulmonary disease (COPD)
	Facioscapulohumeral Muscular Dystrophy (FSHD)
	Focal Segmental Glomerulosclerosis (FSGS)
	Acute Coronary Syndrome (ACS)
