## Supplemental Table 2 for "A Comparison of Quantitative Mass Spectrometric Methods for Drug Target Identification by Thermal Proteome Profiling"

### Sheet: Table S2A
Method	TPP samples						Library Generation		Total time (hours)
	Thermal shift assay	BCA, S-Trap and Digest	TMT Labelling, label check pool, dry and clean-up	Label check MS runs	Pool and dry, sample Fractionation and clean-up	MS runtime	Pool and dry, sample Fractionation and clean-up	Library LC-MS
TMT DDA	6	8	5	3	11	72	0	0	105
LFQ DIA DirectDIA	6	8	0	0	0	96	0	0	110
LFQ DIA DDALib	6	8	0	0	0	96	3	24	137
LFQ DIA HybridLib	6	8	0	0	0	96	3	24	137
DIA-NN	6	8	0	0	0	96	0	0	110

### Sheet: Table S2B
Method	PGs	Peptides	>2 valid fold changes						Average PG suitable for curve fitting	R2 > 0.8, Plateau < 0.3						Average PGs with quantified curves	Relative to TMT	Relative to TMT (%)
			UT1	UT2	UT3	Los1	Los2	Los3		UT1	UT2	UT3	Los1	Los2	Los3
TMT DDA	6086	63773	5495	5529	5421	5530	5521	5487	5497.17	4378	4500	4455	4487	4504	4660	4497.33	100	0
LFQ DIA DirectDIA	5518	66612	5393	5409	5299	5418	5446	5389	5392.33	4380	4394	4057	4179	4400	4082	4248.67	94.4708	-5.5292
LFQ DIA DDALib	5954	80630	5274	5306	4874	5356	5388	5179	5229.5	3792	3774	3086	3734	3709	3374	3578.17	79.562	-20.438
LFQ DIA HybridLib	6528	97815	5790	5915	5540	5905	5950	5734	5805.67	4410	4413	3836	4376	4405	4021	4243.5	94.3559	-5.64409
DIA-NN	6669	99678	5986	6062	5561	6042	6162	5955	5961.33	4551	4651	3965	4477	4761	4344	4458.17	99.1291	-0.870886
